# Systematic analyses of the resistance potential of drugs targeting SARS-CoV-2 main protease

**DOI:** 10.1101/2023.03.02.530652

**Authors:** Julia M. Flynn, Qiu Yu J. Huang, Sarah N. Zvornicanin, Gily Schneider-Nachum, Ala M. Shaqra, Nese Kurt Yilmaz, Stephanie A. Moquin, Dustin Dovala, Celia A. Schiffer, Daniel N.A. Bolon

**Affiliations:** Department of Biochemistry and Molecular Biotechnology, University of Massachusetts Chan Medical School, Worcester, MA, USA; Novartis Institute for Biomedical Research, Emeryville, CA, USA

## Abstract

Drugs that target the main protease (M^pro^) of SARS-CoV-2 are effective therapeutics that have entered clinical use. Wide-scale use of these drugs will apply selection pressure for the evolution of resistance mutations. To understand resistance potential in M^pro^, we performed comprehensive surveys of amino acid changes that can cause resistance in a yeast screen to nirmatrelvir (contained in the drug Paxlovid), and ensitrelvir (Xocova) that is currently in phase III trials. The most impactful resistance mutation (E166V) recently reported in multiple viral passaging studies with nirmatrelvir showed the strongest drug resistance score for nirmatrelvir, while P168R had the strongest resistance score for ensitrelvir. Using a systematic approach to assess potential drug resistance, we identified 142 resistance mutations for nirmatrelvir and 177 for ensitrelvir. Among these mutations, 99 caused apparent resistance to both inhibitors, suggesting a strong likelihood for the evolution of cross-resistance. Many mutations that exhibited inhibitor-specific resistance were consistent with distinct ways that each inhibitor protrudes beyond the substrate envelope. In addition, mutations with strong drug resistance scores tended to have reduced function. Our results indicate that strong pressure from nirmatrelvir or ensitrelvir will select for multiple distinct resistant lineages that will include both primary resistance mutations that weaken interactions with drug while decreasing enzyme function and secondary mutations that increase enzyme activity. The comprehensive identification of resistance mutations enables the design of inhibitors with reduced potential of developing resistance and aids in the surveillance of drug resistance in circulating viral populations.
