## Supplemental Table 2 for "Systematic analyses of the resistance potential of drugs targeting SARS-CoV-2 main protease"

### Sheet: Nirmatrelvir
		Nirmatrelvir
Position	aa	DR score	p-value	nucleotide changes
1	C	1.37678	0.00135047	1
1	D	1.74063	4.04902e-05	2
1	E	1.73225	0.00182133	3
1	H	1.72489	0.00895404	2
1	W	1.57235	0.00125056	2
2	A	1.66574	0.000398015	1
2	C	1.94894	3.1602e-05	1
2	F	1.66281	0.00199598	2
2	H	1.55574	0.0013593	2
2	I	1.79042	7.32243e-07	2
2	K	1.87534	0.000434957	3
2	L	1.77112	8.69119e-05	2
2	M	1.68368	0.000620267	3
2	N	2.03937	2.5726e-05	2
2	P	1.64779	0.0146005	2
2	Q	2.08845	3.38326e-06	3
2	R	2.00009	4.91312e-05	1
2	S	1.73184	0.00335873	1
2	T	1.84612	0.000240979	2
2	V	1.61017	8.90329e-05	1
2	W	1.71413	0.00260733	2
2	Y	1.65628	0.0014796	2
3	I	1.51206	0.000384388	1
3	L	1.43026	0.013239	1
3	M	1.45217	4.03787e-05	2
4	H	1.68447	0.000453412	3
4	L	1.44965	5.40611e-05	2
4	M	1.49272	0.00383324	2
4	P	1.73649	8.64651e-05	2
4	Q	1.3967	0.0306604	2
5	P	1.52254	0.00319657	2
5	Q	1.44047	0.00048889	1
18	M	1.33414	0.00145279	2
18	S	1.65023	0.00612429	2
18	T	1.32764	0.00231693	2
20	C	1.33059	0.00647307	3
20	T	1.36974	8.48802e-05	2
21	N	1.34076	0.00108997	1
23	E	1.39886	0.00401687	2
23	I	1.3072	0.000164881	2
24	I	1.41483	0.0115741	1
24	M	1.35949	0.000121798	2
26	C	1.31761	0.0102483	3
26	F	1.30608	9.73605e-05	3
26	G	1.35562	0.0235659	2
31	H	1.41439	0.0221683	3
37	E	1.37403	0.0131504	2
50	E	1.308	0.0338036	3
64	R	1.50844	0.0223418	1
70	D	1.32635	0.00185159	1
75	E	1.40299	0.00156003	3
75	Q	1.31445	0.00515166	2
77	E	1.32868	0.00825067	2
79	H	1.62881	0.0346999	3
80	V	1.34471	0.00861341	2
98	S	1.368	0.0164342	1
104	E	1.3016	0.0124411	2
116	D	1.38155	0.00210176	1
116	E	1.79394	0.00123841	2
116	Q	1.29955	0.000817787	3
116	Y	1.33305	0.0218801	2
123	Y	1.5375	0.00257579	1
124	H	1.38661	0.000762975	2
124	S	1.48515	0.000734358	1
124	Y	1.30489	7.98328e-05	2
126	Q	1.34912	0.00634146	2
128	H	1.65249	0.00152546	2
128	Y	1.30987	0.00558242	1
139	A	1.30751	0.000273112	1
139	F	1.33925	0.00104514	2
139	H	1.46387	0.000215487	3
139	I	1.429	0.000980359	2
139	L	1.59039	0.000172239	1
139	M	1.3796	0.000308718	3
139	N	1.41446	0.00193026	3
139	P	1.84887	0.000821818	1
139	Q	1.77443	0.000165263	2
139	V	1.45649	0.00222128	2
139	W	1.52847	0.00087442	2
139	Y	1.41072	0.00304382	2
141	Q	1.37736	0.0210325	2
141	Y	1.37936	0.000891601	2
151	M	1.29503	0.0204688	2
158	F	1.57327	0.000538691	1
158	T	1.34733	0.00750192	1
158	Y	1.48241	0.0061162	1
160	G	1.31369	0.00514904	1
166	A	1.63584	0.0100088	1
166	C	1.80606	2.54018e-05	3
166	G	1.53399	0.00897382	1
166	L	1.56975	1.88453e-05	2
166	M	1.65778	0.00180073	3
166	Q	1.35799	0.00272309	1
166	R	1.81587	1.41176e-05	2
166	V	2.00066	0.000421056	1
167	F	1.32819	0.0161533	1
168	C	1.35004	0.000414102	3
168	E	1.34211	0.0270953	2
168	K	1.78759	0.00175464	2
168	L	1.4302	0.0105994	1
168	M	1.62128	0.0216474	3
168	Q	1.43665	0.00451217	1
168	R	1.81525	0.00654811	1
168	S	1.36041	0.00278818	1
168	T	1.42473	0.0155829	1
168	V	1.43076	0.0249945	2
172	F	1.72012	7.67904e-06	2
172	Y	1.53091	0.0137303	1
177	C	1.4406	0.00186871	2
177	V	1.4778	0.00270761	1
177	Y	1.40028	0.0217911	2
180	F	1.3024	0.00258651	2
189	E	1.41414	0.00137285	1
196	D	1.3969	0.00857066	3
198	H	1.57296	0.00147227	3
206	T	1.5143	0.000920193	1
214	A	1.4361	0.000927465	2
214	F	1.49534	0.000974022	2
214	G	1.39642	9.68893e-05	2
214	R	1.81068	0.000538722	2
214	S	1.30264	0.0044088	1
214	T	1.39569	0.000131598	1
214	V	1.32527	0.00405704	2
214	W	1.56306	0.00013842	3
214	Y	1.7207	1.47881e-05	1
217	A	1.4844	0.0147588	2
217	Y	1.33796	0.000622778	3
240	Q	1.52391	0.000289544	1
263	S	1.33437	0.00594012	2
266	W	1.31455	3.42914e-05	3
267	H	1.31053	0.00299357	3
284	D	1.3662	0.00188669	2
293	M	1.30093	0.00697152	3
296	L	1.46888	0.0033057	1
299	H	1.78601	0.000329195	1
299	I	1.3594	0.0126168	2
299	L	1.47091	0.0206542	1
299	V	1.38872	3.75097e-05	2
300	K	1.77607	0.0037089	3
300	R	1.63944	0.0061748	1
300	W	1.37735	9.57554e-05	1
301	F	1.49061	0.00339437	2

### Sheet: Ensitrelvir
		Ensitrelvir
Position	aa	DR score	p-value	nucleotide changes
1	C	1.35989	0.000792948	1
1	D	2.06649	7.80143e-06	2
1	E	1.90658	0.000922616	3
1	M	1.64975	0.00832698	2
2	A	1.74202	0.000370839	1
2	C	1.74645	0.000263047	1
2	F	1.60945	0.000694248	2
2	H	1.85062	0.000346934	2
2	I	1.89509	9.49787e-07	2
2	K	1.93017	0.000686962	3
2	L	1.56213	0.000887281	2
2	M	1.57996	0.000282962	3
2	N	2.02693	1.01482e-05	2
2	P	1.64538	0.0327822	2
2	Q	2.08454	0.00215001	3
2	R	1.86801	0.000239154	1
2	S	1.73188	0.0010481	1
2	T	1.71705	0.000639262	2
2	V	1.65841	0.000743757	1
2	W	1.61993	0.0008887	2
2	Y	1.81933	4.74383e-05	2
3	W	1.4278	0.0154996	2
4	H	1.8334	0.000196838	3
4	I	1.39221	0.00344867	1
4	L	1.61568	0.000262566	2
4	M	1.65848	0.00283088	2
4	P	2.11127	1.43531e-05	2
4	Q	1.82482	0.00355102	2
4	V	1.37512	0.00268295	2
5	Q	1.57867	0.00490145	1
16	S	1.36285	0.00516922	1
18	S	1.54469	0.00427945	2
18	T	1.36932	0.00106422	2
19	P	1.47164	9.94074e-05	1
20	C	1.44849	0.000185063	3
20	M	1.56728	0.0130688	2
20	T	1.45892	0.00211472	2
22	E	1.5478	0.000158974	3
23	P	1.34715	0.00690475	2
25	A	1.62397	9.76459e-05	1
25	C	1.36043	0.00126226	2
25	E	2.04378	8.60372e-06	3
25	G	1.51161	3.15911e-05	2
25	H	1.84701	1.1956e-05	2
25	N	1.58853	0.00105647	1
25	Q	1.41542	0.000109362	3
25	S	1.36522	0.00203366	1
25	W	1.35952	0.000134162	3
26	C	1.38954	0.0181784	3
26	D	1.34784	0.000910058	3
26	G	1.54236	0.00938403	2
31	H	1.54296	0.00769434	3
37	S	1.35714	0.000371479	1
39	C	1.35651	0.00195003	3
44	G	1.79353	0.000115172	1
44	I	1.70654	3.80704e-07	2
44	L	1.69382	0.000204393	2
44	M	1.7105	2.45031e-05	3
44	N	1.88006	0.00172033	2
49	H	1.40742	0.00108603	3
49	I	1.51405	0.000140772	1
49	L	2.11705	7.1214e-06	1
52	C	1.49201	0.000466827	2
52	D	1.51209	0.00029132	2
52	E	1.51026	0.00253725	3
52	F	1.63883	0.000420675	2
52	H	1.57594	4.35965e-05	1
52	I	1.54162	0.00171711	2
52	L	1.84399	0.00019353	1
52	M	1.45588	0.000467429	3
52	N	1.75916	8.86272e-05	2
52	Q	1.48795	0.00376044	2
52	S	1.4988	0.000869558	1
52	T	1.7402	0.000145079	1
52	V	1.47398	0.00141692	2
52	W	1.51149	0.00184247	3
52	Y	1.38856	0.00222345	2
53	A	1.42806	0.043084	2
54	F	1.42988	0.00125347	1
54	W	1.71342	2.87047e-06	2
70	C	1.63947	0.000873143	2
75	E	1.36164	0.00752375	3
77	E	1.467	0.0136092	2
77	K	1.39121	0.00554784	3
77	Q	1.38147	0.000165462	3
86	N	1.49544	0.0022936	3
88	D	1.41073	0.000397627	2
88	P	1.46235	0.00400224	2
93	W	1.3622	0.0300459	3
94	C	1.41276	0.0317533	2
106	T	1.40409	0.000804742	1
116	D	1.37238	0.00517059	1
116	E	1.71783	0.000168818	2
116	F	1.65383	0.00103701	2
116	L	1.56187	0.0107894	2
116	M	1.64733	0.000122451	3
116	Q	1.46526	1.94148e-05	3
116	Y	1.67435	0.000153075	2
123	Y	1.41738	0.00363487	1
128	F	1.47019	0.000486639	1
128	H	1.70842	0.000662426	2
128	Y	1.42329	0.0147077	1
139	H	1.55651	0.000211842	3
139	I	1.52257	0.0032465	2
139	L	1.83532	0.0001552	1
139	N	1.54174	0.000516086	3
139	Q	1.59872	0.00034682	2
139	V	1.58834	0.000627278	2
139	W	1.39901	0.00253393	2
139	Y	1.34889	0.0199188	2
141	F	1.34898	8.12896e-05	1
141	G	1.42219	0.000491511	2
141	H	1.43072	0.00114799	1
141	Y	1.63229	0.000241982	2
144	G	1.93614	0.000598704	2
151	M	1.4237	0.00168089	2
151	T	1.38382	0.0209966	1
155	W	1.42785	0.00124533	3
158	F	1.70615	6.63345e-05	1
158	Y	1.68221	0.00857019	1
160	G	1.47556	0.00123358	1
162	T	1.38689	0.00366921	1
164	E	1.36693	0.00183765	2
166	A	1.84863	0.00297997	1
166	C	2.17199	8.59026e-05	3
166	G	1.50902	0.00873914	1
166	L	2.09581	0.00126817	2
166	M	2.06557	8.64145e-06	3
166	Q	1.58094	6.96675e-05	1
166	R	2.11418	7.66657e-06	2
166	V	1.82176	0.000681482	1
167	F	1.36368	0.00074937	1
168	C	1.35465	0.000185737	3
168	K	1.9625	0.00218059	2
168	L	1.37304	0.0102975	1
168	M	1.76521	0.0138121	3
168	Q	1.54301	0.00060318	1
168	R	2.15406	0.00600005	1
168	T	1.4231	0.0194462	1
168	V	1.54161	0.0109032	2
172	F	2.01487	0.00018968	2
172	Y	1.89598	0.00629058	1
177	C	1.49728	0.00094067	2
177	V	1.46148	0.00259868	1
180	F	1.39853	0.000787545	2
189	E	1.68401	2.82412e-05	1
189	I	1.41096	0.000331804	2
194	V	1.34926	0.0183782	1
194	W	1.52699	8.98967e-05	3
198	H	1.38272	0.0152902	3
206	T	1.48397	0.000558748	1
214	A	1.48703	0.000798448	2
214	F	1.46895	0.00219639	2
214	G	1.38331	0.00048679	2
214	H	1.34952	0.0128127	1
214	R	1.75901	5.31508e-05	2
214	V	1.41012	5.82211e-05	2
214	W	1.47784	0.00521855	3
214	Y	1.73127	4.79196e-05	1
217	A	1.51297	0.00875788	2
240	Q	1.56846	0.00151259	1
249	G	1.38317	0.0401487	2
267	H	1.47753	0.00325813	3
284	D	1.42503	0.00274122	2
285	H	1.36285	0.0124768	2
296	L	1.49046	0.00380037	1
298	W	1.71144	0.000760467	2
299	H	1.9016	9.89121e-05	1
299	I	1.36705	0.00182222	2
299	L	1.63713	0.00181869	1
299	V	1.36868	0.00375561	2
300	H	1.35141	0.000706098	2
300	K	1.89483	0.00205588	3
300	L	1.39229	0.00570991	2
300	R	1.75013	0.00864939	1
300	W	1.53704	4.07135e-05	1
303	I	1.36679	0.00355188	1
