## Supplemental Table 3 for "Systematic analyses of the resistance potential of drugs targeting SARS-CoV-2 main protease"

### Sheet: Sheet1
Supplemental Table 3. Functional scores and DR scores of mutations observed in lines of SARS-CoV-2 evolved in the presence of nirmatrelvir (Ikentani, Mohri et al. 2022)
Position	aa	Functional Score	DR score	Times evolved (Ikatani et al 2022)	nucleotide changes
6	I	0.572312	1.17885	1	1
21	I	0.924456	1.00688	29	1
50	F	0.885841	1.1343	3	1
51	Y	0.5764	1.04192	1	1
108	S	0.659048	1.09319	3	1
116	T	0.732839	1.09487	1	1
129	V	0.626184	1.0399	1	1
139	P	0.299926	1.84887	1	1
139	A	0.512009	1.30751	1	1
144	A	0.330471	1.10875	11	1
155	A	0.571513	1.05692	1	1
160	Y	0.525818	0.977612	1	1
166	V	0.336265	2.00066	9	1
169	I	0.609533	1.01587	2	1
172	Y	0.413544	1.53091	2	1
172	Q	0.172092		1	1
173	V	0.32832	1.12434	11	1
191	V	0.704072	1.02959	1	1
252	L	0.751088	1.05399	13	1
294	V	0.564627	1.02373	1	1
301	P	0.440305	0.91778	1	1
304	I	0.52222	1.14714	15	1
